# Whole *Aegilops tauschii* transcriptome investigation revealed nine novel miRNAs involved in stress response

**DOI:** 10.1101/525972

**Authors:** Behnam Bakhshi, Ehsan Mohseni Fard

## Abstract

*Aegilops tauschii* is wild relative of bread wheat. This species has been reported as donor of bread wheat D genome. There are also many reports that mentioned *Ae. tauschii* importance in biotic and abiotic stress resistance. Thus, it is important to investigate regulatory mechanisms involved in *Ae. tauschii* stress tolerance. MiRNAs have been reported as essential regulatory elements in stress response. In this study, using ESTs/TSAs databases nine novel miRNA stem-loops have been identified including ata-miRNovel_1 to 9. MiR156, miR168, miR169, miR319, miR397 and miR530 are some miRNA families that their mature miRNAs could be matched with these novel stem-loop miRNAs. We have also observed wheat ESTs/TSAs as similar as *Ae. tauschii* ESTs/TSAs that could produce new miRNA stem-loops in wheat. These novel miRNA stem-loops could play important role in transcription regulation involved in stress response.
