## Supplementary material for "Whole *Aegilops tauschii* transcriptome investigation revealed nine novel miRNAs involved in stress response": stem-loop structures of novel stem-loop miRNAs

### Sheet: Sheet1
Predicted miRNA	Ae. tauschii accession	Stem-loop Sequence	Stem-loop Structure	MFFE	MFFEI	Almost similar stem-loop	known mature sequences completely matched with stem-loop	Ae. tauschi (known matures): Blue= Completely matched, Red = Partially mis-matched	Similar ESTs (Accessions)	Description	Identity	Query cover	Similar TSAs (Accessions)	Description	Identity	Query cover
ata-miRNovel_1	IAAO01025602.1, IAAS01006632.1, IAAS01006633.1, IAAV01028560.1	UCAUGCUUGAAGCUAUGUGUGCUCACUUCUCUCUCUGUCAGCCAUUAUAACUCUCUCUCUCUCACUCUCUGUGUGUGUGUGUGUGCGAGCGCGCGUGAACUUUUGAUGAUCUCUUUCUUUGAGCUACCUAAUUACAUACAUAUGUGAUCUGCAGAAGAGAGGUGGGUGCUGUGUGUGGAAGUUGACAGAAGAGAGUGAGCACCCAUGGUGUUUCCUUAGCAU	..(((((.(((((((((.(((((((((.((((.(((((((((((((((((((((((((((((((.((.((((((((((((((((....))))))................(((.......)))..........))))))))).).))..)).)).))))))).))))..)))).))))...))))))))))))))))))))).))))))..)))...)))))	-78	0.344462	ata-miR156b	GCUCACUUCUCUCUCUGUCAGC (osa-miR156c-3p), GUUGACAGAAGAGAGUGAGCAC (cme-miR156j), UUGACAGAAGAGAGUGAGCAC(gma-miR156k)	UGACAGAAGAGAGUGAGCAC ( ata-miR156a,b,c,d,e-5p), GCUCAUUUCUCUCUCUGUCAGC (ata-miR156a,b,c,d,e-3p)	GR521537.1	ELPLPE1032C10-g1RSP_20001211 Perennial ryegrass etiolated seedlings library (LPE) Lolium perenne cDNA 5', mRNA sequence	0.88	0.49	GEDT01030793.1	TSA: Triticum polonicum c19124.graph_c0 transcribed RNA sequence	0.93	1
ata-miRNovel_2	IAAO01025602.1, IAAS01006632.1, IAAV01028560.1, IAAS01006633.1, IAAU01002385.1, IAAU01002386.1	CAUGCCAGGGAGCUAUGCGUGCUCACUGCUCUAUCUGUCAGCCACUGAUCAGACCCCAUUUCUUGCAUGCAAUCACAUAUCCCAGGGUUUAUGCAGUUUCCAUGAUCGGCGGCAGAGGGAGGUGAGCUGGGCUUUGGAGGUCUGACAGAAGAGAGUGAGCACACGCGGUGGUUUCCUAGCA	..(((.(((((((((((((((((((((.((((.((((((((..(((..((((((((((((((((((.(((.((((((((.((...))..)))).........))))..))))))...)))))))....))).))))).))))))))))))))))))))))))..)).)))))))))).)))	-73.2	0.412673	ata-miR156a	GCUCACUGCUCUAUCUGUCAGC ( bdi-miR156f-3p), CUGACAGAAGAGAGUGAGCA (stu-miR156f-5p), UGACAGAAGAGAGUGAGCACA (tae-miR156)	UGACAGAAGAGAGUGAGCAC ( ata-miR156a,b,c,d,e-5p), GCUCACCCUCUCUCUGUCAGC ( ata-miR156a,b,d,e-3p)	GR521537.1	ELPLPE1032C10-g1RSP_20001211 Perennial ryegrass etiolated seedlings library (LPE) Lolium perenne cDNA 5', mRNA sequence	0.9	0.97	GEDT01030793.1	TSA: Triticum polonicum c19124.graph_c0 transcribed RNA sequence	0.95	1
ata-miRNovel_3	IAAV01001515.1, IAAV01001514.1, IAAP01015489.1	CUUCAUCUGGUAGCCAAGAAUGACUUGCCUAUGCAAUGCCUCUGCUAACUGAUCCAUCUCACCAUCGGCUGGGAAGCCCCUGUGAUGGAUGCAGUGAGUGUGGCUGCAUGGGUGGGUCUUCUUGGCUAGCCAGAGUGGCU	..((((((((((((((((((.((((((((((((((..(((.(.(((.(((((((((((.((.....((((....))))..)).))))))).)))).)))).)))))))))))))))))))))))))).)))))).)))..	-74.1	0.696429	bdi-MIR169d	UAGCCAAGAAUGACUUGCCUA (bdi-miR169d)	UAGCCAAGAAUGACUUGCCUA ( ata-miR169c-5p)					GEDT01056597.1	TSA: Triticum polonicum c97911.graph_c1 transcribed RNA sequence	0.97	0.99
ata-miRNovel_4	IAAV01001514.1, IAAV01001515.1, IAAP01015489.1	CUGAUAGCCAAGGAUGACUUGCCUAUGUCUUCAUCCAUGUUCAAUGCUUCAUUUGCCUUGGCGUGGGUUCUCAUGGGCAGUCACCUUGGCUAGCCUGAGUGGCUCUUGCUGCUC	....(((((((((.(((((.(((((((.....((((((((.(((.((.......)).)))))))))))...)))))))))))))))))))))....(((((((....)))))))	-55.4	0.823669	far-MIR169	UAGCCAAGGAUGACUUGCCU (bdi-miR169g), GGCAGUCACCUUGGCUAGC ( bdi-miR169h-3p)	UAGCCAAGGAUGACUUGCCUA ( ata-miR169c-5p), GGCGGUCACCUUGGCUAGC ( ata-miR169c-3p)					HAAB01044151.1	TSA: Triticum aestivum, contig contig79327, transcribed RNA sequence	0.99	1
ata-miRNovel_5	IAAS01041612.1, IAAS01041612.1	UUAUCUCUGAUAGCCAAGGAUGACUUGCCUGUGUCUUGUUCCUCCCUCAAGGCUAUUGGCCUUGGGGUGUGGUUUCAUGGGCAGUCUCCUUGGCUAGCCUGAGUGAC	....(((...((((((((((.((((.(((((((.......((.(((((((((((...)))))))))).).))...)))))))))))))))))))))....)))....	-54.2	0.904539	far-MIR169	UAGCCAAGGAUGACUUGCCU (bdi-miR169g), GGCAGUCUCCUUGGCUAGC ( bdi-miR169e-3p)	UAGCCAAGGAUGACUUGCCUG ( ata-miR169i-5p), GGCAGUCUCCUUGGCUAGC ( ata-miR169i-3p)					GAKM01082535.1	TSA: Triticum turgidum UCW_Ttk35_contig_61732 transcribed RNA sequence	0.98	1
ata-miRNovel_6	IAAP01000809.1, IAAP01000810.1	GAUAGCCAAGGAUGACUUGCCUGUCUUGUUCCUCCCUCAAGGCUUAAUUGGCCUUGGGGUGUGGUUUCAUGGGCAGUCUCCUUGGCUAGC	..((((((((((.((((.((((((......((.(((((((((((.....)))))))))).).))....))))))))))))))))))))..	-49.8	1.15278	far-MIR169	UAGCCAAGGAUGACUUGCCU (bdi-miR169g), GGCAGUCUCCUUGGCUAGC (bdi-miR169e-3p)	UAGCCAAGGAUGACUUGCCUG ( ata-miR169i-5p), GGCAGUCUCCUUGGCUAGC ( ata-miR169i-3p)					HAAB01025366.1	TSA: Triticum aestivum, contig contig74010, transcribed RNA sequence	0.97	1
ata-miRNovel_7	GAEF01046396.1, HAAB01080928.1, GEDT01007607.1, GEDQ01069950.1, GAKM01050148.1	AUGGGAGUGAUGGACGGAAGAGAGCGUCCUUCAGUCCACUCACGGGCGGUGCUAGGAUCGAAUUAGCUGCCGACUCAUUCAUCCACUUGCCGAGCAAAGUUAUUUGCCGAGGAGCUUAGCAGGUGAGUGAAUGAAGCGGGAGGUAAAGUCUUUGAUCUCGCACCGUCGUUGCUUGGACUGAAGGGUGCUCCCUCCUCCUCUCUAAGCCAUGUU	((((.((.((.(((.(((.(.(((((((((((((((((..((..((((((((..(((((((((((.((.(((..((((((((.(((((((((.(((((....))))))).........))))))).))))))))..))).)).)))....)))))))).))))))))..))..)))))))))))))))))).)))))))).))...))))...	-104.5	0.43036	zma-MIR319b	AGAGCGUCCUUCAGUCCACUC ( zma-miR319b-5p), UUGGACUGAAGGGUGCUCCC (osa-miR319b -3p), UUGGACUGAAGGGUGCUCCCU (bdi-miR319b-3p)	AGCUGCCGAUUCAUUCAUUCA ( ata-miR319-5p), ACUGGAUGACGCGGGAGCUAA ( ata-miR319-3p)	DV508145.1	ZM_BFb0186K01.r ZM_BFb Zea mays cDNA 5', mRNA sequence	0.88	0.9	GAEF01046396.1	TSA: Triticum aestivum Unigene50415 mRNA sequence	0.99	0.99
ata-miRNovel_8	IAAO01029189.1, IAAS01053308.1	AAAGGCGCCAUUGAGUGCAGCGUUGAUGAACCGUCCUCCUCCACCGAGGCCGGAGCGGUUCACCGGCGCUGCACGCAAUGACGCCUCU	..(((((.(((((.(((((((((((.((((((((((.((((....))))..))).))))))).))))))))))).))))).)))))..	-56.9	1.15463	tae-MIR397	CCAUUGAGUGCAGCGUUGAUG (ptc-miR397b), AUUGAGUGCAGCGUUGAUGA (sly-miR397), AUUGAGUGCAGCGUUGAUGAA (bdi-miR397b-5p )	No mature found	GH985139.1	01-CWFTCCPS5-B -4A 1-T3_K7_F04 Wheat anther 0-5 days post anthesis full-length cDNA library Triticum aestivum cDNA clone 01-CWFTCCPS5-B -4A 1-T3_K7_F04, mRNA sequence	0.94	1	JV942220.1	TSA: Triticum aestivum Ta_Contig49307.ansp mRNA sequence	0.94	1
ata-miRNovel_9	IAAN01041809.1	GUGAUAUGGCUGCAUUUGCACCUGCACCUACGAUGAAGAACAAAGGAAACGCCUUUUGUUAUCAUCAAGUUGCUACGUGCAGUGGCACAUGCAGCCGUAUCACA	(((((((((((((((.(((..(((((((.(((((((..((((((((......)))))))).)))))..)).)....))))))..))).))))))))))))))).	-51.1	1.00275	tae-MIR530	UGCAUUUGCACCUGCACCUA (osa-miR530-5p), UGCAUUUGCACCUGCACCUAC (bdi-miR530a)	No mature found	CA655063.1	wlm0.pk0009.e5 wlm0 Triticum aestivum cDNA clone wlm0.pk0009.e5 5' end, mRNA sequence	0.86	1	HP620816.1	TSA: Triticum aestivum cultivar Bobwhite isotig11607.flagleaf mRNA sequence	0.95	1
